# A daily-updated database and tools for comprehensive SARS-CoV-2 mutation-annotated trees

**DOI:** 10.1101/2021.04.03.438321

**Authors:** Jakob McBroome, Bryan Thornlow, Angie S. Hinrichs, Nicola De Maio, Nick Goldman, David Haussler, Russell Corbett-Detig, Yatish Turakhia

**Author notes:** Equal contribution (Jakob McBroome, Bryan Thornlow).

## Abstract

The vast scale of SARS-CoV-2 sequencing data has made it increasingly challenging to comprehensively analyze all available data using existing tools and file formats. To address this, we present a database of SARS-CoV-2 phylogenetic trees inferred with unrestricted public sequences, which we update daily to incorporate new sequences. Our database uses the recently-proposed mutation-annotated tree (MAT) format to efficiently encode the tree with branches labeled with parsimony-inferred mutations as well as Nextstrain clade and Pango lineage labels at clade roots. As of June 9, 2021, our SARS-CoV-2 MAT consists of 834,521 sequences and provides a comprehensive view of the virus’ evolutionary history using public data. We also present matUtils – a command-line utility for rapidly querying, interpreting and manipulating the MATs. Our daily-updated SARS-CoV-2 MAT database and matUtils software are available at http://hgdownload.soe.ucsc.edu/goldenPath/wuhCor1/UShER_SARS-CoV-2/ and https://github.com/yatisht/usher, respectively.
