## Supplementary Tables S2-S9 for "A daily-updated database and tools for comprehensive SARS-CoV-2 mutation-annotated trees"

### Sheet: S2
Table S2: Time and memory usage to summarize the tree.
Program	Command	Time (M:S)	Memory (kB)
matUtils	matUtils summary -i public-2021-06-09.all.masked.nextclade.pangolin.pb	0:05.65	987616
matUtils	matUtils extract -i public-2021-06-09.all.masked.nextclade.pangolin.pb -S sample-paths.txt	0:13.90	977792
matUtils	matUtils summary -i public-2021-06-09.all.masked.nextclade.pangolin.pb -A	0:15.87	984360
newick_utils	nw_stats public-2021-06-09.all.masked.nextclade.pangolin.nwk	0:01.14	218920

### Sheet: S3
Table S3: Time and memory usage to resolve all polytomies in the tree.
Program	Command	Time (M:S)	Memory (kB)
matUtils	matUtils extract -i public-2021-06-09.all.masked.nextclade.pangolin.pb -R -t public-2021-06-09.all.masked.nextclade.pangolin.resolved.nwk	0:09.43	1224652
ape	t1=read.tree("public-2021-06-09.all.masked.nextclade.pangolin.nwk") t1b<-multi2di(t1) write.tree(t1b,file="public-2021-06-09.all.masked.nextclade.pangolin.resolved.nwk")	37:30.56	735688

### Sheet: S4
Table S4: Time and memory usage to calculate introduction statistics for subsets of samples within the tree.
Program	Samples	Command	Time (M:S)	Memory (kB)
matUtils	70	matUtils introduce -i public-2021-06-09.all.masked.nextclade.pangolin.pb -s spanish_samples.txt -o spanish_introductions.txt	0:25.93	976540
matUtils	13302	matUtils introduce -i public-2021-06-09.all.masked.nextclade.pangolin.pb -s aus_samples.txt -o aus_introductions.txt	0:31.23	982104
matUtils	39678	matUtils introduce -i public-2021-06-09.all.masked.nextclade.pangolin.pb -s welsh_samples.txt -o wales_introductions.txt	0:33.67	1003856
matUtils	296257	matUtils introduce -i public-2021-06-09.all.masked.nextclade.pangolin.pb -s usa_samples.txt -o usa_introductions.txt	0:37.12	1271304
matUtils	398396	matUtils introduce -i public-2021-06-09.all.masked.nextclade.pangolin.pb -s british_samples.txt -o british_introductions.txt	0:33.63	1338316

### Sheet: S5
Table S5: Time and memory usage to convert protobuf into Newick and VCF formats.
Program	Command	Time (M:S)	Memory (kB)
matUtils	matUtils extract -i public-2021-06-09.all.masked.nextclade.pangolin.pb -t public-2021-06-09.all.masked.nextclade.pangolin.nwk	0:06.38	976628
matUtils	matUtils extract -i public-2021-06-09.all.masked.nextclade.pangolin.pb -v public-2021-06-09.all.masked.nextclade.pangolin.vcf	25:38.85	23406404

### Sheet: S6
Table S6: Time and memory usage to determine equally parsimonious placements for subsets of samples in the tree.
			Replicate 1		Replicate 2		Replicate 3		Average
Program	Samples Calculated	Command	Time (M:S)	Memory (kB)	Time (M:S)	Memory (kB)	Time (M:S)	Memory (kB)	Time (M:S)	Memory (kB)
matUtils	100	matUtils uncertainty -i public-2021-06-09.all.masked.nextclade.pangolin.pb --samples r1_s100.nsv -e epps.txt	1:23.65	2015864	1:18.13	1905420	1:17.99	1798000	01:19.9	1906428
matUtils	500	matUtils uncertainty -i public-2021-06-09.all.masked.nextclade.pangolin.pb --samples r1_s500.nsv -e epps.txt	6:21.72	2166900	6:23.78	2159228	6:21.05	2406620	06:22.2	2.24425e+06
matUtils	1000	matUtils uncertainty -i public-2021-06-09.all.masked.nextclade.pangolin.pb --samples r1_s1000.nsv -e epps.txt	12:45.96	2395516	12:41.89	2201184	12:30.68	3130644	12:39.5	2.57578e+06

### Sheet: S7
Table S7: Time and memory usage to prune subsets of samples from the tree.
			Replicate 1		Replicate 2		Replicate 3		Average
Program	Samples Pruned	Command	Time (M:S)	Memory (kB)	Time (M:S)	Memory (kB)	Time (M:S)	Memory (kB)	Time (M:S)	Memory (kB)
matUtils	10	matUtils extract -i public-2021-05-24.all.masked.nextclade.pangolin.pb --prune --samples r1_s10.nsv -o temp.pb	0:14.87	1466748	0:15.16	1474728	0:15.15	1478280	00:15.1	1473252
matUtils	100	matUtils extract -i public-2021-05-24.all.masked.nextclade.pangolin.pb --prune --samples r1_s100.nsv -o temp.pb	0:12.86	1475272	0:15.33	1479808	0:12.71	1479328	00:13.6	1478136
matUtils	500	matUtils extract -i public-2021-05-24.all.masked.nextclade.pangolin.pb --prune --samples r1_s500.nsv -o temp.pb	0:15.23	1471748	0:15.29	1478048	0:12.64	1477600	00:14.4	1.4758e+06
matUtils	1000	matUtils extract -i public-2021-05-24.all.masked.nextclade.pangolin.pb --prune --samples r1_s1000.nsv -o temp.pb	0:15.24	1473052	0:15.25	1477212	0:13.62	1476916	00:14.7	1.47573e+06
matUtils	5000	matUtils extract -i public-2021-05-24.all.masked.nextclade.pangolin.pb --prune --samples r1_s5000.nsv -o temp.pb	0:12.74	1470812	0:15.07	1469748	0:15.31	1469084	00:14.4	1.46988e+06
matUtils	10000	matUtils extract -i public-2021-05-24.all.masked.nextclade.pangolin.pb --prune --samples r1_s10000.nsv -o temp.pb	0:15.35	1467848	0:12.11	1462964	0:12.14	1473516	00:13.2	1.46811e+06
matUtils	50000	matUtils extract -i public-2021-05-24.all.masked.nextclade.pangolin.pb --prune --samples r1_s50000.nsv -o temp.pb	0:14.76	1430344	0:13.42	1432196	0:14.70	1438316	00:14.3	1.43362e+06
matUtils	100000	matUtils extract -i public-2021-05-24.all.masked.nextclade.pangolin.pb --prune --samples r1_s100000.nsv -o temp.pb	0:12.48	1413720	0:14.91	1409628	0:14.77	1410756	00:14.1	1411368
matUtils	250000	matUtils extract -i public-2021-05-24.all.masked.nextclade.pangolin.pb --prune --samples r1_s250000.nsv -o temp.pb	0:12.05	1378396	0:14.50	1373264	0:12.16	1387344	00:12.9	1379668
bcftools	10	bcftools convert --samples-file ^r1_s10.nsv -o pruned_r1_s10.vcf.gz -O z new.fixed.vcf.gz	13:49.34	379752	13:49.41	379800	13:47.10	379660	13:48.6	379737
bcftools	100	bcftools convert --samples-file ^r1_s100.nsv -o pruned_r1_s100.vcf.gz -O z new.fixed.vcf.gz	13:49.30	379868	13:46.84	379808	13:49.06	379712	13:48.4	379796
bcftools	500	bcftools convert --samples-file ^r1_s500.nsv -o pruned_r1_s500.vcf.gz -O z new.fixed.vcf.gz	13:50.40	379740	13:46.77	380064	13:49.32	379872	13:48.8	379892
bcftools	1000	bcftools convert --samples-file ^r1_s1000.nsv -o pruned_r1_s1000.vcf.gz -O z new.fixed.vcf.gz	13:49.37	379552	13:49.21	379396	13:48.48	379504	13:49.0	379484
bcftools	5000	bcftools convert --samples-file ^r1_s5000.nsv -o pruned_r1_s5000.vcf.gz -O z new.fixed.vcf.gz	13:50.24	379516	13:48.84	379552	13:45.89	379740	13:48.3	379603
bcftools	10000	bcftools convert --samples-file ^r1_s10000.nsv -o pruned_r1_s10000.vcf.gz -O z new.fixed.vcf.gz	13:47.90	379756	13:47.19	379728	13:47.14	379752	13:47.4	379745
bcftools	50000	bcftools convert --samples-file ^r1_s50000.nsv -o pruned_r1_s50000.vcf.gz -O z new.fixed.vcf.gz	13:45.19	315888	16:02.20	314020	13:48.16	314988	14:31.9	314965
bcftools	100000	bcftools convert --samples-file ^r1_s100000.nsv -o pruned_r1_s100000.vcf.gz -O z new.fixed.vcf.gz	13:37.96	317872	13:37.41	317968	13:55.11	318092	13:43.5	317977
bcftools	250000	bcftools convert --samples-file ^r1_s250000.nsv -o pruned_r1_s250000.vcf.gz -O z new.fixed.vcf.gz	13:25.41	320860	13:25.57	325276	13:26.25	325248	13:25.7	323795
tree_doctor	10	tree_doctor --prune "$(cat CLADE_BATCHES/r1_s10.csv)" -n public-2021-06-09.all.masked.nextclade.pangolin.resolved.nwk > r1_s10_td.nwk	0:03.01	667500	0:02.10	667464	0:02.97	667408	00:02.7	667457
tree_doctor	100	tree_doctor --prune "$(cat CLADE_BATCHES/r1_s100.csv)" -n public-2021-06-09.all.masked.nextclade.pangolin.resolved.nwk > r1_s100_td.nwk	0:03.98	667360	0:02.37	667468	0:02.41	667440	00:02.9	667423
tree_doctor	500	tree_doctor --prune "$(cat CLADE_BATCHES/r1_s500.csv)" -n public-2021-06-09.all.masked.nextclade.pangolin.resolved.nwk > r1_s500_td.nwk	0:03.66	667556	0:03.60	667592	0:03.60	667524	00:03.6	667557
tree_doctor	1000	tree_doctor --prune "$(cat CLADE_BATCHES/r1_s1000.csv)" -n public-2021-06-09.all.masked.nextclade.pangolin.resolved.nwk > r1_s1000_td.nwk	0:13.60	667612	0:05.16	667600	0:05.13	667640	00:08.0	667617
tree_doctor	5000	tree_doctor --prune "$(cat CLADE_BATCHES/r1_s5000.csv)" -n public-2021-06-09.all.masked.nextclade.pangolin.resolved.nwk > r1_s5000_td.nwk	0:20.01	667796	0:39.64	667836	0:59.40	667812	00:39.7	667815
tree_doctor	10000	tree_doctor --prune "$(cat CLADE_BATCHES/r1_s10000.csv)" -n public-2021-06-09.all.masked.nextclade.pangolin.resolved.nwk > r1_s10000_td.nwk	1:19.11	667724	0:40.15	667704	1:19.12	667788	01:06.1	667739
tree_doctor	50000	tree_doctor --prune "$(cat CLADE_BATCHES/r1_s50000.csv)" -n public-2021-06-09.all.masked.nextclade.pangolin.resolved.nwk > r1_s50000_td.nwk	7:23.80	667536	7:23.91	667688	7:43.21	667788	07:30.3	667671
tree_doctor	100000	tree_doctor --prune "$(cat CLADE_BATCHES/r1_s100000.csv)" -n public-2021-06-09.all.masked.nextclade.pangolin.resolved.nwk > r1_s100000_td.nwk	12:24.73	667740	13:28.12	667776	13:27.23	667840	13:06.7	667785
tree_doctor	250000	tree_doctor --prune "$(cat CLADE_BATCHES/r1_s250000.csv)" -n public-2021-06-09.all.masked.nextclade.pangolin.resolved.nwk > r1_s250000_td.nwk	31:53.57	667792	29:11.00	667684	29:32.06	667676	30:12.2	667717
newick_utils	10	nw_prune public-2021-06-09.all.masked.nextclade.pangolin.resolved.nwk $(cat CLADE_BATCHES/r1_s10.tsv) > r1_s10_nwu.nwk	0:03.90	838580	0:03.92	838760	0:02.40	838580	00:03.4	838640
newick_utils	100	nw_prune public-2021-06-09.all.masked.nextclade.pangolin.resolved.nwk $(cat CLADE_BATCHES/r1_s100.tsv) > r1_s100_nwu.nwk	0:02.49	838544	0:03.91	838544	0:03.90	838540	00:03.4	838543
newick_utils	500	nw_prune public-2021-06-09.all.masked.nextclade.pangolin.resolved.nwk $(cat CLADE_BATCHES/r1_s500.tsv) > r1_s500_nwu.nwk	0:02.54	838608	0:02.52	838576	0:04.03	838560	00:03.0	838581
newick_utils	1000	nw_prune public-2021-06-09.all.masked.nextclade.pangolin.resolved.nwk $(cat CLADE_BATCHES/r1_s1000.tsv) > r1_s1000_nwu.nwk	0:02.71	838212	0:04.27	838220	0:04.27	838428	00:03.8	838287
newick_utils	5000	nw_prune public-2021-06-09.all.masked.nextclade.pangolin.resolved.nwk $(cat CLADE_BATCHES/r1_s5000.tsv) > r1_s5000_nwu.nwk	0:07.78	837844	0:07.77	837860	0:07.73	837672	00:07.8	837792
newick_utils	10000	nw_prune public-2021-06-09.all.masked.nextclade.pangolin.resolved.nwk $(cat CLADE_BATCHES/r1_s10000.tsv) > r1_s10000_nwu.nwk	0:15.59	837676	0:15.46	837892	0:17.30	837680	00:16.1	837749
newick_utils	50000	nw_prune public-2021-06-09.all.masked.nextclade.pangolin.resolved.nwk $(cat CLADE_BATCHES/r1_s50000.tsv) > r1_s50000_nwu.nwk	1:17.36	837908	1:13.64	837676	1:20.95	837684	01:17.3	837756
newick_utils	100000	nw_prune public-2021-06-09.all.masked.nextclade.pangolin.resolved.nwk $(cat CLADE_BATCHES/r1_s100000.tsv) > r1_s100000_nwu.nwk	2:26.22	837704	2:28.27	837844	2:30.08	837844	02:28.2	837797
newick_utils	250000	nw_prune public-2021-06-09.all.masked.nextclade.pangolin.resolved.nwk $(cat CLADE_BATCHES/r1_s250000.tsv) > r1_s250000_nwu.nwk	5:36.73	837716	5:26.04	837788	5:58.86	837844	05:40.5	837783
ape	10	t1=read.tree("public-2021-06-09.all.masked.nextclade.pangolin.nwk") v=c(<samples>) write.tree(drop.tip(t1,v),file="r1_s10_ape.nwk")	0:35.48	764296	0:35.35	759940	0:26.12	740428	00:32.3	754888
ape	100	t1=read.tree("public-2021-06-09.all.masked.nextclade.pangolin.nwk") v=c(<samples>) write.tree(drop.tip(t1,v),file="r1_s100_ape.nwk")	0:35.35	771680	0:35.44	768052	0:35.45	763892	00:35.4	767875
ape	500	t1=read.tree("public-2021-06-09.all.masked.nextclade.pangolin.nwk") v=c(<samples>) write.tree(drop.tip(t1,v),file="r1_s500_ape.nwk")	0:35.31	767564	0:35.40	767604	0:35.55	767540	00:35.4	767569
ape	1000	t1=read.tree("public-2021-06-09.all.masked.nextclade.pangolin.nwk") v=c(<samples>) write.tree(drop.tip(t1,v),file="r1_s1000_ape.nwk")	0:35.35	767712	0:35.35	767708	0:35.93	767436	00:35.5	767619
ape	5000	t1=read.tree("public-2021-06-09.all.masked.nextclade.pangolin.nwk") v=c(<samples>) write.tree(drop.tip(t1,v),file="r1_s5000_ape.nwk")	0:35.45	783204	0:35.52	757868	0:35.71	783004	00:35.6	774692
ape	10000	t1=read.tree("public-2021-06-09.all.masked.nextclade.pangolin.nwk") v=c(<samples>) write.tree(drop.tip(t1,v),file="r1_s10000_ape.nwk")	0:26.41	786140	0:26.13	786596	0:36.25	786640	00:29.6	786459
ape	50000	t1=read.tree("public-2021-06-09.all.masked.nextclade.pangolin.nwk") v=c(<samples>) write.tree(drop.tip(t1,v),file="r1_s50000_ape.nwk")	0:57.01	692956	0:56.76	734464	0:39.82	693464	00:51.2	706961
ape	100000	t1=read.tree("public-2021-06-09.all.masked.nextclade.pangolin.nwk") v=c(<samples>) write.tree(drop.tip(t1,v),file="r1_s100000_ape.nwk")	2:05.89	733948	2:06.96	736936	1:23.97	729704	01:52.3	733529
ape	250000	t1=read.tree("public-2021-06-09.all.masked.nextclade.pangolin.nwk") v=c(<samples>) write.tree(drop.tip(t1,v),file="r1_s250000_ape.nwk")	10:58.99	582700	7:19.49	581708	7:27.96	581720	08:35.5	582043

### Sheet: S8
Table S8: Time and memory usage to annotate clades within the tree.
			Replicate 1		Replicate 2		Replicate 3		Average
Program	Samples Annotated	Command	Time (M:S)	Memory (kB)	Time (M:S)	Memory (kB)	Time (M:S)	Memory (kB)	Time (M:S)	Memory (kB)
matUtils	10	matUtils annotate -i public-2021-06-09.all.masked.pb -c <sample-clade.tsv> -o temp.pb	0:14.15	1657376	0:14.53	1565872	0:17.36	1621912	00:15.3	1.61505e+06
matUtils	100	matUtils annotate -i public-2021-06-09.all.masked.pb -c <sample-clade.tsv> -o temp.pb	0:14.07	1465276	0:17.10	1448956	0:16.85	1403572	00:16.0	1439268
matUtils	500	matUtils annotate -i public-2021-06-09.all.masked.pb -c <sample-clade.tsv> -o temp.pb	0:15.53	1409204	0:16.02	1413788	0:14.83	1668860	00:15.5	1497284
matUtils	1000	matUtils annotate -i public-2021-06-09.all.masked.pb -c <sample-clade.tsv> -o temp.pb	0:16.61	1444100	0:16.53	1458268	0:17.16	1511080	00:16.8	1.47115e+06
matUtils	5000	matUtils annotate -i public-2021-06-09.all.masked.pb -c <sample-clade.tsv> -o temp.pb	0:14.38	1491828	0:14.68	1426904	0:15.82	2379960	00:15.0	1.76623e+06
matUtils	10000	matUtils annotate -i public-2021-06-09.all.masked.pb -c <sample-clade.tsv> -o temp.pb	0:14.21	1479664	0:14.28	1377940	0:16.48	1382844	00:15.0	1.41348e+06
matUtils	50000	matUtils annotate -i public-2021-06-09.all.masked.pb -c <sample-clade.tsv> -o temp.pb	0:19.24	1447816	0:19.07	1452836	0:20.59	1441300	00:19.6	1.44732e+06
matUtils	100000	matUtils annotate -i public-2021-06-09.all.masked.pb -c <sample-clade.tsv> -o temp.pb	0:23.75	1449836	0:20.98	1441620	0:22.78	1438236	00:22.5	1.44323e+06
matUtils	250000	matUtils annotate -i public-2021-06-09.all.masked.pb -c <sample-clade.tsv> -o temp.pb	0:33.15	1446292	0:33.71	1451696	0:34.15	1445044	00:33.7	1.44768e+06
tree_doctor	10	tree_doctor --label-branches "$(cat <samples.csv>)":clade-label -n public-2021-06-09.all.masked.nextclade.pangolin.resolved.nwk > temp.nwk	0:02.97	667404	0:02.11	667436	0:03.05	667328	00:02.7	667389
tree_doctor	100	tree_doctor --label-branches "$(cat <samples.csv>)":clade-label -n public-2021-06-09.all.masked.nextclade.pangolin.resolved.nwk > temp.nwk	0:02.45	667444	0:06.06	667528	0:06.87	667336	00:05.1	667436
tree_doctor	500	tree_doctor --label-branches "$(cat <samples.csv>)":clade-label -n public-2021-06-09.all.masked.nextclade.pangolin.resolved.nwk > temp.nwk	0:14.52	667504	0:20.29	667520	0:23.37	667432	00:19.4	667485
tree_doctor	1000	tree_doctor --label-branches "$(cat <samples.csv>)":clade-label -n public-2021-06-09.all.masked.nextclade.pangolin.resolved.nwk > temp.nwk	0:25.57	667424	0:02.11	667344	0:12.64	667308	00:13.4	667359
tree_doctor	5000	tree_doctor --label-branches "$(cat <samples.csv>)":clade-label -n public-2021-06-09.all.masked.nextclade.pangolin.resolved.nwk > temp.nwk	0:52.61	667772	0:24.26	667552	0:35.96	667784	00:37.6	667703
tree_doctor	10000	tree_doctor --label-branches "$(cat <samples.csv>)":clade-label -n public-2021-06-09.all.masked.nextclade.pangolin.resolved.nwk > temp.nwk	4:33.36	667936	5:23.29	667916	4:33.87	667992	04:50.2	667948
tree_doctor	50000	tree_doctor --label-branches "$(cat <samples.csv>)":clade-label -n public-2021-06-09.all.masked.nextclade.pangolin.resolved.nwk > temp.nwk	19:10.58	669500	18:38.51	669608	19:56.19	669636	19:15.1	669581
tree_doctor	100000	tree_doctor --label-branches "$(cat <samples.csv>)":clade-label -n public-2021-06-09.all.masked.nextclade.pangolin.resolved.nwk > temp.nwk	39:12.07	671684	42:11.57	671644	40:00.25	671736	40:28.0	671688
tree_doctor	250000	tree_doctor --label-branches "$(cat <samples.csv>)":clade-label -n public-2021-06-09.all.masked.nextclade.pangolin.resolved.nwk > temp.nwk	01:54:37	677620	01:54:05	677796	02:00:19	677876	01:56:20.300000	677764

### Sheet: S9
Table S9: Time and memory usage to extract subtrees for specific clades with matUtils and bcftools.
Program	Clade	Command	Samples	Time (M:S)	Memory (kB)
matUtils	B.1.1.51	matUtils extract -i public-2021-06-09.all.masked.nextclade.pangolin.pb -c B.1.1.51 -o temp.pb	65	0:05.69	983960
matUtils	B.1.1.63	matUtils extract -i public-2021-06-09.all.masked.nextclade.pangolin.pb -c B.1.1.63 -o temp.pb	65	0:05.71	981980
matUtils	B.1.1.135	matUtils extract -i public-2021-06-09.all.masked.nextclade.pangolin.pb -c B.1.1.135 -o temp.pb	91	0:05.67	984936
matUtils	B.28	matUtils extract -i public-2021-06-09.all.masked.nextclade.pangolin.pb -c B.28 -o temp.pb	265	0:05.16	984220
matUtils	B.1.1.303	matUtils extract -i public-2021-06-09.all.masked.nextclade.pangolin.pb -c B.1.1.303 -o temp.pb	349	0:05.71	987444
matUtils	B.3.1	matUtils extract -i public-2021-06-09.all.masked.nextclade.pangolin.pb -c B.3.1 -o temp.pb	621	0:05.47	982692
matUtils	B.1.234	matUtils extract -i public-2021-06-09.all.masked.nextclade.pangolin.pb -c B.1.234 -o temp.pb	2316	0:06.01	984688
matUtils	B.1.177.4	matUtils extract -i public-2021-06-09.all.masked.nextclade.pangolin.pb -c B.1.177.4 -o temp.pb	5048	0:06.28	985612
matUtils	B.1.427	matUtils extract -i public-2021-06-09.all.masked.nextclade.pangolin.pb -c B.1.427 -o temp.pb	8129	0:07.56	984696
matUtils	B.1.1.222	matUtils extract -i public-2021-06-09.all.masked.nextclade.pangolin.pb -c B.1.1.222 -o temp.pb	9903	0:08.28	990512
matUtils	D.2	matUtils extract -i public-2021-06-09.all.masked.nextclade.pangolin.pb -c D.2 -o temp.pb	11452	0:09.04	1167660
matUtils	B.1.284	matUtils extract -i public-2021-06-09.all.masked.nextclade.pangolin.pb -c B.1.284 -o temp.pb	229371	0:11.83	1276564
matUtils	B.1.473	matUtils extract -i public-2021-06-09.all.masked.nextclade.pangolin.pb -c B.1.473 -o temp.pb	250460	0:10.05	1271104
matUtils	B.1.1.7	matUtils extract -i public-2021-06-09.all.masked.nextclade.pangolin.pb -c B.1.1.7 -o temp.pb	391288	0:10.84	1326272
matUtils	B.1.1	matUtils extract -i public-2021-06-09.all.masked.nextclade.pangolin.pb -c B.1.1 -o temp.pb	499471	0:13.04	1337252
			Replicate 1		Replicate 2		Replicate 3		Average
Program	Samples Extracted	Command	Time (M:S)	Memory (kB)	Time (M:S)	Memory (kB)	Time (M:S)	Memory (kB)	Time (M:S)	Memory (kB)
bcftools	10	bcftools convert --samples-file <list-of-samples.txt> -o temp.vcf.gz -O z new.fixed.vcf.gz	2:33.14	276500	2:30.25	276568	2:30.33	276352	02:31.2	276473
bcftools	100	bcftools convert --samples-file <list-of-samples.txt> -o temp.vcf.gz -O z new.fixed.vcf.gz	3:38.70	276408	2:23.20	276476	2:24.53	276352	02:48.8	276412
bcftools	500	bcftools convert --samples-file <list-of-samples.txt> -o temp.vcf.gz -O z new.fixed.vcf.gz	2:24.02	276276	2:24.05	276444	2:32.41	276232	02:26.8	276317
bcftools	1000	bcftools convert --samples-file <list-of-samples.txt> -o temp.vcf.gz -O z new.fixed.vcf.gz	2:29.97	276288	3:43.14	276304	3:25.45	276428	03:12.9	276340
bcftools	5000	bcftools convert --samples-file <list-of-samples.txt> -o temp.vcf.gz -O z new.fixed.vcf.gz	3:31.48	276224	3:35.96	276556	3:44.78	276420	03:37.4	276400
bcftools	10000	bcftools convert --samples-file <list-of-samples.txt> -o temp.vcf.gz -O z new.fixed.vcf.gz	2:44.75	276428	3:33.08	276380	3:29.93	276272	03:15.9	276360
bcftools	50000	bcftools convert --samples-file <list-of-samples.txt> -o temp.vcf.gz -O z new.fixed.vcf.gz	4:20.80	276376	4:20.56	276264	4:20.99	276120	04:20.8	276253
bcftools	100000	bcftools convert --samples-file <list-of-samples.txt> -o temp.vcf.gz -O z new.fixed.vcf.gz	5:38.49	276408	5:38.14	276356	5:35.32	276408	05:37.3	276391
bcftools	250000	bcftools convert --samples-file <list-of-samples.txt> -o temp.vcf.gz -O z new.fixed.vcf.gz	7:48.15	281276	7:57.26	282972	8:35.42	281284	08:06.9	281844
